# The draft genome of the microscopic *Nemertoderma westbladi* sheds light on the evolution of Acoelomorpha genomes

**DOI:** 10.1101/2023.06.28.546832

**Authors:** Samuel Abalde, Christian Tellgren-Roth, Julia Heintz, Olga Vinnere Pettersson, Ulf Jondelius

## Abstract

**Background:** Xenacoelomorpha is a marine phylum of microscopic worms that is an important model system for understanding the evolution of key bilaterian novelties, such as the nervous or excretory systems. Nevertheless, Xenacoelomorpha genomics has been restricted to the few species that either can be cultured in the lab or are centimetres long. Thus far, no genomes are available for Nemertodermatida, one of the phylum’s main clades and whose origin has been dated more than 400 million years ago.

**Results:** We present the first nemertodermatid genome sequenced from a single specimen of *Nemertoderma westbladi*. Although genome contiguity remains challenging (N50: 48 kbps), it is very complete (BUSCO: 81.4%, Metazoa; 91.8%, Eukaryota) and the quality of the annotation allows fine-detail analyses of genome evolution. Acoelomorph genomes seem to be conserved in terms of the percentage of repeats, number of genes, number of exons per gene and intron size. In addition, a high fraction of genes present in both protostomes and deuterostomes are absent in Acoelomorpha. Interestingly, we show that all genes related to the excretory system are present in Xenacoelomorpha but *Osr*, a key element in the development of these organs and whose acquisition might explain the origin of the specialised excretory system.

**Conclusions:** Overall, these analyses highlight the potential of the Ultra-Low Input DNA protocol and HiFi to generate high-quality genomes from single animals, even for relatively large genomes, making it a feasible option for sequencing challenging taxa, which will be an exciting resource for comparative genomics analyses.
