## Supplementary material for "The draft genome of the microscopic *Nemertoderma westbladi* sheds light on the evolution of Acoelomorpha genomes": SuppMatTable_S1-BlobTools2.xlsx

### Sheet: Nwestbladi
Supp. Mat. Table S1 – Summary of the contaminants identified in the N. westbladi genome by BlobTools2
Kingdom / Domain	# Contigs	% Contigs	Total Length	% Length	Min GC	Max GC	Mean GC	Min Coverage	Max Coverage	Mean Coverage
Archaea	1	0.00372024	16084	0.002369	0.3845	0.3845	0.3845	5.4703	5.4703	5.4703
Bacteria	301	1.11979	14172192	2.08741	0.2984	0.5819	0.432817	0	128.959	10.4462
Fungi	46	0.171131	1301374	0.191679	0.3614	0.5346	0.407846	0	45.4545	13.9045
Metazoa	16519	61.4546	559347587	82.386	0.2155	0.6433	0.404713	0	5436.32	17.9657
No_hit	9561	35.5692	89478177	13.1792	0.127	0.7658	0.395596	0	2194.9	9.25174
Plantae	72	0.267857	2249942	0.331393	0.3107	0.5672	0.402082	0	226.962	15.1808
Protista	169	0.62872	5813469	0.856263	0.3112	0.5454	0.393888	0	468.463	39.7626
Undefined_Eukaryota	207	0.770089	6457800	0.951166	0.2225	0.5906	0.411018	0	124.847	15.9928
Virus	4	0.014881	98609	0.0145241	0.3917	0.5446	0.460325	6.6368	8.7241	7.47543

### Sheet: Pnaikaiensis
Supp. Mat. Table S1 – Summary of the contaminants identified in the P. naikaiensis genome by BlobTools2.
Kingdom / Domain	# Contigs	% Contigs	Total Length (bps)	% Length
Algae	77	0.61477	5669837	0.864157
Archaea	1	0.00798403	2378	0.000362438
Bacteria	495	3.9521	6081749	0.926938
Fungi	29	0.231537	2096045	0.319465
Metazoa	7104	56.7186	581371216	88.6086
No_hit	4710	37.6048	54897943	8.36716
Protista	80	0.638723	5023269	0.765612
Undefined_Eukaryota	19	0.151697	883820	0.134706
Virus	10	0.0798403	85415	0.0130184

### Sheet: Sroscoffensis
Supp. Mat. Table S1 – Summary of the contaminants identified in the S. roscoffensis genome by BlobTools2.
Kingdom / Domain	# Contigs	% Contigs	Total Length (bps)	% Length
Algae	18	0.520231	2710092	0.245696
Archaea	1	0.0289017	58449	0.00529897
Bacteria	16	0.462428	879607	0.0797449
Fungi	30	0.867052	2987848	0.270877
Metazoa	2730	78.9017	1064925816	96.5459
No_hit	619	17.8902	20861535	1.8913
Protista	31	0.895954	8420042	0.763359
Undefined_Eukaryota	10	0.289017	2032370	0.184254
Virus	5	0.144509	150044	0.0136029
