## Supplementary material for "The draft genome of the microscopic *Nemertoderma westbladi* sheds light on the evolution of Acoelomorpha genomes": SuppMatTable_S2-Repeat_elements.xlsx

### Sheet: Repeats
Supp. Mat. Table S2 – Statistics of the repeat elements identified and masked by RepeatMaster. The abundance of each repeat family is shown as a percentage with respect to the genome length
Repeat element			HiFi	Illumina
Masked genome			59.85	16.4
Retroelements			33.36	7.83
	SINEs		0.34	0.12
	Penelope		0.48	0.17
	LINEs		11.15	4.28
		CRE/SLACS	0.81	0.65
		L2/CR1/Rex	1.86	1.58
		R1/LOA/Jockey	0.03	0
		R2/R4/NeSL	0	0
		RTE/Bov-B	7.22	1.39
		L1/CIN4	0.08	0
	LTR elements		21.87	3.43
		BEL/Pao	16.7	1.95
		Ty1/Copia	0.34	0
		Gypsy/DIRS1	2.59	1.31
		Retroviral	0.17	0
DNA transposons			3.71	0.48
	hobo-Activator		0.65	0.09
	Tc1-IS630-Pogo		0.45	0.03
	En-Spm		0	0
	MuDR-IS905		0	0
	PiggyBac		0.73	0
	Tourist/Harbinger		0.02	0
	Other (Mirage, P-element, Transib)		0.13	0
Rolling-circles			0.06	0.09
Unclassified			21.27	6.08
Total inerspersed repeats			58.34	14.39
Small RNA			0.19	0.14
Satellites			0.14	0.72
Simple repeats			1.15	0.99
Low complexity			0.08	0.13
