## Supplementary material for "The draft genome of the microscopic *Nemertoderma westbladi* sheds light on the evolution of Acoelomorpha genomes": SuppMatTable_S3-Contaminants_taxonomy.xlsx

### Sheet: TaxID
Supp. Mat. Table S3 – List including the taxonomic information, to the lowest category possible, of all the contaminants identified in the assembly of the N. westbladi genome
TaxID	Group	Classification
926571	Archaea	Archaea;TACKgroup;Thaumarchaeota;Nitrososphaeria;Nitrososphaerales;Nitrososphaeraceae;Nitrososphaera;Nitrososphaeraviennensis;
81582	Bacteria	Bacteria;FCBgroup;Bacteroidetes/Chlorobigroup;Bacteroidetes;Bacteroidia;Bacteroidales;Prevotellaceae;Prevotella;
1262928	Bacteria	Bacteria;FCBgroup;Bacteroidetes/Chlorobigroup;Bacteroidetes;Bacteroidia;Bacteroidales;Prevotellaceae;Prevotella;environmentalsamples;
452471	Bacteria	Bacteria;FCBgroup;Bacteroidetes/Chlorobigroup;Bacteroidetes;Cytophagia;Cytophagales;Amoebophilaceae;CandidatusAmoebophilus;CandidatusAmoebophilusasiaticus;
2562278	Bacteria	Bacteria;FCBgroup;Bacteroidetes/Chlorobigroup;Bacteroidetes;Cytophagia;Cytophagales;Cyclobacteriaceae;Algoriphagus;
2704465	Bacteria	Bacteria;FCBgroup;Bacteroidetes/Chlorobigroup;Bacteroidetes;Cytophagia;Cytophagales;Cytophagaceae;Rhodocytophaga;
2594266	Bacteria	Bacteria;FCBgroup;Bacteroidetes/Chlorobigroup;Bacteroidetes;Cytophagia;Cytophagales;Fulvivirgaceae;Fulvivirga;unclassifiedFulvivirga;
2653151	Bacteria	Bacteria;FCBgroup;Bacteroidetes/Chlorobigroup;Bacteroidetes;Cytophagia;Cytophagales;Reichenbachiellaceae;Marinoscillum;unclassifiedMarinoscillum;
2518177	Bacteria	Bacteria;FCBgroup;Bacteroidetes/Chlorobigroup;Bacteroidetes;Flavobacteriia;Flavobacteriales;Flavobacteriaceae;Flavobacterium;
2282170	Bacteria	Bacteria;FCBgroup;Bacteroidetes/Chlorobigroup;Bacteroidetes;Flavobacteriia;Flavobacteriales;Flavobacteriaceae;Kordia;unclassifiedKordia;
447689	Bacteria	Bacteria;FCBgroup;Bacteroidetes/Chlorobigroup;Bacteroidetes;Flavobacteriia;Flavobacteriales;Flavobacteriaceae;Tenacibaculum;
1429439	Bacteria	Bacteria;Nitrospinae/Tectomicrobiagroup;CandidatusTectomicrobia;CandidatusEntotheonella;
429727	Bacteria	Bacteria;Proteobacteria;Alphaproteobacteria;Hyphomicrobiales;Devosiaceae;Devosia;
717785	Bacteria	Bacteria;Proteobacteria;Alphaproteobacteria;Hyphomicrobiales;Hyphomicrobiaceae;Hyphomicrobium;unclassifiedHyphomicrobium;
1333998	Bacteria	Bacteria;Proteobacteria;Alphaproteobacteria;Hyphomicrobiales;Parvibaculaceae;Tepidicaulis;
1579333	Bacteria	Bacteria;Proteobacteria;Alphaproteobacteria;Hyphomicrobiales;Rhodovibrionaceae;Limibacillus;
1389005	Bacteria	Bacteria;Proteobacteria;Alphaproteobacteria;Rhodobacterales;Roseobacteraceae;Sulfitobacter;unclassifiedSulfitobacter;
2282382	Bacteria	Bacteria;Proteobacteria;Alphaproteobacteria;Rhodobacterales;Roseobacteraceae;Thalassococcus;
2023360	Bacteria	Bacteria;Proteobacteria;Alphaproteobacteria;Rickettsiales;Rickettsiaceae;unclassifiedRickettsiaceae;
2026788	Bacteria	Bacteria;Proteobacteria;Alphaproteobacteria;Rickettsiales;unclassifiedRickettsiales;
1192124	Bacteria	Bacteria;Proteobacteria;Betaproteobacteria;Burkholderiales;Burkholderiaceae;Burkholderia;unclassifiedBurkholderia;
52441	Bacteria	Bacteria;Proteobacteria;Betaproteobacteria;Nitrosomonadales;Nitrosomonadaceae;Nitrosomonas;
651182	Bacteria	Bacteria;Proteobacteria;delta/epsilonsubdivisions;Deltaproteobacteria;Desulfobacterales;Desulfobacteraceae;Desulfobacula;Desulfobaculatoluolica;
577650	Bacteria	Bacteria;Proteobacteria;delta/epsilonsubdivisions;Deltaproteobacteria;Desulfobacterales;Desulfobulbaceae;Desulfobulbus;Desulfobulbuspropionicus;
1121409	Bacteria	Bacteria;Proteobacteria;delta/epsilonsubdivisions;Deltaproteobacteria;Desulfobacterales;Desulfocapsaceae;Desulfofustis;Desulfofustisglycolicus;
56780	Bacteria	Bacteria;Proteobacteria;delta/epsilonsubdivisions;Deltaproteobacteria;Syntrophales;Syntrophaceae;Syntrophus;Syntrophusaciditrophicus;
595494	Bacteria	Bacteria;Proteobacteria;Gammaproteobacteria;Aeromonadales;Aeromonadaceae;Tolumonas;Tolumonasauensis;
1656094	Bacteria	Bacteria;Proteobacteria;Gammaproteobacteria;Alteromonadales;Alteromonadaceae;Alteromonas/Salinimonasgroup;Alteromonas;
1856405	Bacteria	Bacteria;Proteobacteria;Gammaproteobacteria;Alteromonadales;Alteromonadaceae;Alteromonas/Salinimonasgroup;Alteromonas;
1916082	Bacteria	Bacteria;Proteobacteria;Gammaproteobacteria;Alteromonadales;Alteromonadaceae;unclassifiedAlteromonadaceae;
2569539	Bacteria	Bacteria;Proteobacteria;Gammaproteobacteria;Alteromonadales;Ferrimonadaceae;Ferrimonas;
2590015	Bacteria	Bacteria;Proteobacteria;Gammaproteobacteria;Alteromonadales;Shewanellaceae;Shewanella;unclassifiedShewanella;
13276	Bacteria	Bacteria;Proteobacteria;Gammaproteobacteria;Cardiobacteriales;Cardiobacteriaceae;Suttonella;
562729	Bacteria	Bacteria;Proteobacteria;Gammaproteobacteria;Chromatiales;Chromatiaceae;Rheinheimera;Rheinheimerananhaiensis;
2305248	Bacteria	Bacteria;Proteobacteria;Gammaproteobacteria;Chromatiales;Ectothiorhodospiraceae;CandidatusMacondimonas;
1453496	Bacteria	Bacteria;Proteobacteria;Gammaproteobacteria;Enterobacterales;Hafniaceae;Hafnia;Hafniaalvei;
638	Bacteria	Bacteria;Proteobacteria;Gammaproteobacteria;Enterobacterales;Morganellaceae;Arsenophonus;
2200906	Bacteria	Bacteria;Proteobacteria;Gammaproteobacteria;Gammaproteobacteriaincertaesedis;sulfur-oxidizingsymbionts;
2200908	Bacteria	Bacteria;Proteobacteria;Gammaproteobacteria;Gammaproteobacteriaincertaesedis;sulfur-oxidizingsymbionts;
1926491	Bacteria	Bacteria;Proteobacteria;Gammaproteobacteria;Oceanospirillales;Hahellaceae;Hahella;unclassifiedHahella;
1821621	Bacteria	Bacteria;Proteobacteria;Gammaproteobacteria;Oceanospirillales;Oceanospirillaceae;Marinobacterium;
1897630	Bacteria	Bacteria;Proteobacteria;Gammaproteobacteria;Oceanospirillales;Oceanospirillaceae;Motiliproteus;unclassifiedMotiliproteus;
484498	Bacteria	Bacteria;Proteobacteria;Gammaproteobacteria;Oceanospirillales;Oceanospirillaceae;Oleibacter;
1330035	Bacteria	Bacteria;Proteobacteria;Gammaproteobacteria;Oceanospirillales;Oceanospirillaceae;unclassifiedOceanospirillaceae;
2593301	Bacteria	Bacteria;Proteobacteria;Gammaproteobacteria;Oceanospirillales;Saccharospirillaceae;Reinekea;
1521931	Bacteria	Bacteria;Proteobacteria;Gammaproteobacteria;Pasteurellales;Pasteurellaceae;Cricetibacter;
177416	Bacteria	Bacteria;Proteobacteria;Gammaproteobacteria;Thiotrichales;Francisellaceae;Francisella;Francisellatularensis;Francisellatularensissubsp.tularensis;
1840537	Bacteria	Bacteria;Proteobacteria;Gammaproteobacteria;Thiotrichales;Piscirickettsiaceae;Cycloclasticus;unclassifiedCycloclasticus;
113268	Bacteria	Bacteria;Proteobacteria;Gammaproteobacteria;unclassifiedGammaproteobacteria;
1080227	Bacteria	Bacteria;Proteobacteria;Gammaproteobacteria;Vibrionales;Vibrionaceae;Enterovibrio;
1927128	Bacteria	Bacteria;Proteobacteria;Gammaproteobacteria;Vibrionales;Vibrionaceae;Enterovibrio;
675812	Bacteria	Bacteria;Proteobacteria;Gammaproteobacteria;Vibrionales;Vibrionaceae;Grimontia;Grimontiahollisae;
266810	Bacteria	Bacteria;Proteobacteria;Gammaproteobacteria;Vibrionales;Vibrionaceae;Photobacterium;
320778	Bacteria	Bacteria;Proteobacteria;Gammaproteobacteria;Vibrionales;Vibrionaceae;Photobacterium;
754436	Bacteria	Bacteria;Proteobacteria;Gammaproteobacteria;Vibrionales;Vibrionaceae;Photobacterium;
858640	Bacteria	Bacteria;Proteobacteria;Gammaproteobacteria;Vibrionales;Vibrionaceae;Photobacterium;
658445	Bacteria	Bacteria;Proteobacteria;Gammaproteobacteria;Vibrionales;Vibrionaceae;Photobacterium;Photobacteriumgaetbulicola;
298386	Bacteria	Bacteria;Proteobacteria;Gammaproteobacteria;Vibrionales;Vibrionaceae;Photobacterium;Photobacteriumprofundum;
1406902	Bacteria	Bacteria;Proteobacteria;Gammaproteobacteria;Vibrionales;Vibrionaceae;Salinivibrio;unclassifiedSalinivibrio;
1278244	Bacteria	Bacteria;Proteobacteria;Gammaproteobacteria;Vibrionales;Vibrionaceae;Veronia;
1481914	Bacteria	Bacteria;Proteobacteria;Gammaproteobacteria;Vibrionales;Vibrionaceae;Vibrio;
2726741	Bacteria	Bacteria;Proteobacteria;Gammaproteobacteria;Vibrionales;Vibrionaceae;Vibrio;
723171	Bacteria	Bacteria;Proteobacteria;Gammaproteobacteria;Vibrionales;Vibrionaceae;Vibrio;
1880855	Bacteria	Bacteria;Proteobacteria;Gammaproteobacteria;Vibrionales;Vibrionaceae;Vibrio;unclassifiedVibrio;
1971595	Bacteria	Bacteria;Proteobacteria;Gammaproteobacteria;Vibrionales;Vibrionaceae;Vibrio;unclassifiedVibrio;
2607602	Bacteria	Bacteria;Proteobacteria;Gammaproteobacteria;Vibrionales;Vibrionaceae;Vibrio;unclassifiedVibrio;
2653505	Bacteria	Bacteria;Proteobacteria;Gammaproteobacteria;Vibrionales;Vibrionaceae;Vibrio;unclassifiedVibrio;
223926	Bacteria	Bacteria;Proteobacteria;Gammaproteobacteria;Vibrionales;Vibrionaceae;Vibrio;Vibrioharveyigroup;Vibrioparahaemolyticus;
675813	Bacteria	Bacteria;Proteobacteria;Gammaproteobacteria;Vibrionales;Vibrionaceae;Vibrio;Vibriometschnikovii;
1219065	Bacteria	Bacteria;Proteobacteria;Gammaproteobacteria;Vibrionales;Vibrionaceae;Vibrio;Vibrioproteolyticus;
1671868	Bacteria	Bacteria;Proteobacteria;Gammaproteobacteria;Vibrionales;Vibrionaceae;Vibrio;Vibriotapetis;
521674	Bacteria	Bacteria;PVCgroup;Planctomycetes;Planctomycetia;Planctomycetales;Planctomycetaceae;Planctopirus;Planctopiruslimnophila;
1122247	Bacteria	Bacteria;Terrabacteriagroup;Actinobacteria;Actinomycetia;Corynebacteriales;Mycobacteriaceae;Mycolicibacterium;Mycolicibacteriumhassiacum;
2268447	Bacteria	Bacteria;Terrabacteriagroup;Actinobacteria;Actinomycetia;Propionibacteriales;Propionibacteriaceae;Desertihabitans;
1470176	Bacteria	Bacteria;Terrabacteriagroup;Actinobacteria;Actinomycetia;Pseudonocardiales;Pseudonocardiaceae;Actinoalloteichus;
2653852	Bacteria	Bacteria;Terrabacteriagroup;Actinobacteria;Rubrobacteria;Rubrobacterales;Rubrobacteraceae;Rubrobacter;
1920663	Bacteria	Bacteria;Terrabacteriagroup;Cyanobacteria/Melainabacteriagroup;Cyanobacteria;Oscillatoriophycideae;Chroococcales;Aphanothecaceae;Aphanothece;Aphanothecesacrum;
497965	Bacteria	Bacteria;Terrabacteriagroup;Cyanobacteria/Melainabacteriagroup;Cyanobacteria;Oscillatoriophycideae;Chroococcales;Aphanothecaceae;Gloeothece;Gloeotheceverrucosa;
118168	Bacteria	Bacteria;Terrabacteriagroup;Cyanobacteria/Melainabacteriagroup;Cyanobacteria;Oscillatoriophycideae;Oscillatoriales;Coleofasciculaceae;Coleofasciculus;Coleofasciculuschthonoplastes;
56110	Bacteria	Bacteria;Terrabacteriagroup;Cyanobacteria/Melainabacteriagroup;Cyanobacteria;Oscillatoriophycideae;Oscillatoriales;Oscillatoriaceae;Oscillatoria;Oscillatoriaacuminata;
1922337	Bacteria	Bacteria;Terrabacteriagroup;Cyanobacteria/Melainabacteriagroup;Cyanobacteria;Pseudanabaenales;Leptolyngbyaceae;Leptolyngbya;unclassifiedLeptolyngbya;
2107701	Bacteria	Bacteria;Terrabacteriagroup;Cyanobacteria/Melainabacteriagroup;Cyanobacteria;unclassifiedCyanobacteria;
2478915	Bacteria	Bacteria;Terrabacteriagroup;Firmicutes;Bacilli;Bacillales;Bacillaceae;Falsibacillus;
2565926	Bacteria	Bacteria;Terrabacteriagroup;Firmicutes;Bacilli;Bacillales;Paenibacillaceae;Paenibacillus;
2558284	Bacteria	Bacteria;Terrabacteriagroup;Firmicutes;Bacilli;Lactobacillales;Streptococcaceae;Streptococcus;unclassifiedStreptococcus;
1245745	Fungi	Eukaryota;Opisthokonta;Fungi;Dikarya;Ascomycota;saccharomyceta;Pezizomycotina;leotiomyceta;sordariomyceta;Sordariomycetes;Hypocreomycetidae;Hypocreales;Cordycipitaceae;Beauveria;Beauveriabassiana;
911162	Fungi	Eukaryota;Opisthokonta;Fungi;Dikarya;Ascomycota;saccharomyceta;Pezizomycotina;leotiomyceta;sordariomyceta;Sordariomycetes;Hypocreomycetidae;Hypocreales;Ophiocordycipitaceae;Ophiocordyceps;Ophiocordycepssinensis;
72032	Fungi	Eukaryota;Opisthokonta;Fungi;Dikarya;Ascomycota;saccharomyceta;Pezizomycotina;leotiomyceta;sordariomyceta;Sordariomycetes;Hypocreomycetidae;Microascales;Ceratocystidaceae;Thielaviopsis;
2562755	Fungi	Eukaryota;Opisthokonta;Fungi;Dikarya;Ascomycota;saccharomyceta;Saccharomycotina;Saccharomycetes;Saccharomycetales;CUG-Ser1clade;Metschnikowiaceae;Metschnikowia;unclassifiedMetschnikowia;
930990	Fungi	Eukaryota;Opisthokonta;Fungi;Dikarya;Basidiomycota;Agaricomycotina;Agaricomycetes;Agaricomycetesincertaesedis;Cantharellales;Botryobasidiaceae;Botryobasidium;Botryobasidiumbotryosum;
742152	Fungi	Eukaryota;Opisthokonta;Fungi;Dikarya;Basidiomycota;Agaricomycotina;Agaricomycetes;Agaricomycetesincertaesedis;Polyporales;Laetiporaceae;Wolfiporia;Wolfiporiacocos;
1306850	Fungi	Eukaryota;Opisthokonta;Fungi;Dikarya;Basidiomycota;Agaricomycotina;Agaricomycetes;Agaricomycetidae;Agaricales;Lyophyllaceae;Termitomyces;unclassifiedTermitomyces;
2316362	Fungi	Eukaryota;Opisthokonta;Fungi;Dikarya;Basidiomycota;Agaricomycotina;Agaricomycetes;Agaricomycetidae;Agaricales;Psathyrellaceae;Candolleomyces;
1965284	Fungi	Eukaryota;Opisthokonta;Fungi;Dikarya;Basidiomycota;Pucciniomycotina;Microbotryomycetes;Sporidiobolales;Sporidiobolaceae;Rhodotorula;unclassifiedRhodotorula;
200324	Fungi	Eukaryota;Opisthokonta;Fungi;Dikarya;Basidiomycota;Pucciniomycotina;Pucciniomycetes;Pucciniales;Pucciniaceae;Puccinia;Pucciniacoronata;Pucciniacoronatavar.avenae;
1708541	Fungi	Eukaryota;Opisthokonta;Fungi;Dikarya;Basidiomycota;Wallemiomycotina;Wallemiomycetes;Wallemiales;Wallemiaceae;Wallemia;
73868	Fungi	Eukaryota;Opisthokonta;Fungi;Fungiincertaesedis;Chytridiomycota;Chytridiomycotaincertaesedis;Neocallimastigomycetes;Neocallimastigales;Neocallimastigaceae;Piromyces;unclassifiedPiromyces;
1081671	Fungi	Eukaryota;Opisthokonta;Fungi;Fungiincertaesedis;Microsporidia;Apansporoblastina;Enterocytozoonidae;Enterospora;
284813	Fungi	Eukaryota;Opisthokonta;Fungi;Fungiincertaesedis;Microsporidia;Apansporoblastina;Unikaryonidae;Encephalitozoon;Encephalitozooncuniculi;
1348612	Fungi	Eukaryota;Opisthokonta;Fungi;Fungiincertaesedis;Mucoromycota;Glomeromycotina;Glomeromycetes;Diversisporales;Diversisporaceae;Diversispora;
94130	Fungi	Eukaryota;Opisthokonta;Fungi;Fungiincertaesedis;Mucoromycota;Glomeromycotina;Glomeromycetes;Glomerales;Glomeraceae;Rhizophagus;
1432141	Fungi	Eukaryota;Opisthokonta;Fungi;Fungiincertaesedis;Mucoromycota;Glomeromycotina;Glomeromycetes;Glomerales;Glomeraceae;Rhizophagus;Rhizophagusirregularis;
1803374	Fungi	Eukaryota;Opisthokonta;Fungi;Fungiincertaesedis;Mucoromycota;Glomeromycotina;Glomeromycetes;Glomerales;Glomeraceae;Rhizophagus;unclassifiedRhizophagus;
1314790	Fungi	Eukaryota;Opisthokonta;Fungi;Fungiincertaesedis;Zoopagomycota;Entomophthoromycotina;Basidiobolomycetes;Basidiobolales;Basidiobolaceae;Basidiobolus;Basidiobolusmeristosporus;
61395	Fungi	Eukaryota;Opisthokonta;Fungi;Fungiincertaesedis;Zoopagomycota;Kickxellomycotina;Kickxellomycetes;Kickxellales;Kickxellaceae;Linderina;
448386	Plants	Eukaryota;Rhodophyta;Florideophyceae;Rhodymeniophycidae;Gracilariales;Gracilariaceae;Gracilariopsis;
1764295	Plants	Eukaryota;Viridiplantae;Chlorophyta;Chloropicophyceae;Chloropicales;Chloropicaceae;Chloropicon;
3055	Plants	Eukaryota;Viridiplantae;Chlorophyta;corechlorophytes;Chlorophyceae;CSclade;Chlamydomonadales;Chlamydomonadaceae;Chlamydomonas;
47281	Plants	Eukaryota;Viridiplantae;Chlorophyta;corechlorophytes;Chlorophyceae;CSclade;Chlamydomonadales;Chlamydomonadalesincertaesedis;Edaphochlamys;
47790	Plants	Eukaryota;Viridiplantae;Chlorophyta;corechlorophytes;Chlorophyceae;CSclade;Chlamydomonadales;Tetrabaenaceae;Tetrabaena;
3068	Plants	Eukaryota;Viridiplantae;Chlorophyta;corechlorophytes;Chlorophyceae;CSclade;Chlamydomonadales;Volvocaceae;Volvox;Volvoxcarteri;
3088	Plants	Eukaryota;Viridiplantae;Chlorophyta;corechlorophytes;Chlorophyceae;CSclade;Sphaeropleales;Scenedesmaceae;Tetradesmus;
41875	Plants	Eukaryota;Viridiplantae;Chlorophyta;Mamiellophyceae;Mamiellales;Bathycoccaceae;Bathycoccus;
69332	Plants	Eukaryota;Viridiplantae;Streptophyta;Streptophytina;Charophyceae;Charales;Characeae;Chara;
3218	Plants	Eukaryota;Viridiplantae;Streptophyta;Streptophytina;Embryophyta;Bryophyta;Bryophytina;Bryopsida;Funariidae;Funariales;Funariaceae;Physcomitrium;
35608	Plants	Eukaryota;Viridiplantae;Streptophyta;Streptophytina;Embryophyta;Tracheophyta;Euphyllophyta;Spermatophyta;Magnoliopsida;Mesangiospermae;eudicotyledons;Gunneridae;Pentapetalae;asterids;campanulids;Asterales;Asteraceae;Asteroideae;Anthemideae;Artemisiinae;Artemisia;
192012	Plants	Eukaryota;Viridiplantae;Streptophyta;Streptophytina;Embryophyta;Tracheophyta;Euphyllophyta;Spermatophyta;Magnoliopsida;Mesangiospermae;eudicotyledons;Gunneridae;Pentapetalae;asterids;campanulids;Asterales;Asteraceae;Asteroideae;Heliantheaealliance;Eupatorieae;Mikania;
13443	Plants	Eukaryota;Viridiplantae;Streptophyta;Streptophytina;Embryophyta;Tracheophyta;Euphyllophyta;Spermatophyta;Magnoliopsida;Mesangiospermae;eudicotyledons;Gunneridae;Pentapetalae;asterids;lamiids;Gentianales;Rubiaceae;Ixoroideae;Gardenieaecomplex;Bertiereae-Coffeeaeclade;Coffeeae;Coffea;
472368	Plants	Eukaryota;Viridiplantae;Streptophyta;Streptophytina;Embryophyta;Tracheophyta;Euphyllophyta;Spermatophyta;Magnoliopsida;Mesangiospermae;eudicotyledons;Gunneridae;Pentapetalae;asterids;lamiids;Lamiales;Gesneriaceae;Didymocarpoideae;Trichosporeae;Loxocarpinae;Dorcoceras;
4170	Plants	Eukaryota;Viridiplantae;Streptophyta;Streptophytina;Embryophyta;Tracheophyta;Euphyllophyta;Spermatophyta;Magnoliopsida;Mesangiospermae;eudicotyledons;Gunneridae;Pentapetalae;asterids;lamiids;Lamiales;Orobanchaceae;Buchnereae;Striga;
49451	Plants	Eukaryota;Viridiplantae;Streptophyta;Streptophytina;Embryophyta;Tracheophyta;Euphyllophyta;Spermatophyta;Magnoliopsida;Mesangiospermae;eudicotyledons;Gunneridae;Pentapetalae;asterids;lamiids;Solanales;Solanaceae;Nicotianoideae;Nicotianeae;Nicotiana;
33114	Plants	Eukaryota;Viridiplantae;Streptophyta;Streptophytina;Embryophyta;Tracheophyta;Euphyllophyta;Spermatophyta;Magnoliopsida;Mesangiospermae;eudicotyledons;Gunneridae;Pentapetalae;asterids;lamiids;Solanales;Solanaceae;Solanoideae;Capsiceae;Capsicum;
4081	Plants	Eukaryota;Viridiplantae;Streptophyta;Streptophytina;Embryophyta;Tracheophyta;Euphyllophyta;Spermatophyta;Magnoliopsida;Mesangiospermae;eudicotyledons;Gunneridae;Pentapetalae;asterids;lamiids;Solanales;Solanaceae;Solanoideae;Solaneae;Solanum;Solanumsubgen.Lycopersicon;
3870	Plants	Eukaryota;Viridiplantae;Streptophyta;Streptophytina;Embryophyta;Tracheophyta;Euphyllophyta;Spermatophyta;Magnoliopsida;Mesangiospermae;eudicotyledons;Gunneridae;Pentapetalae;rosids;fabids;Fabales;Fabaceae;Papilionoideae;50kbinversionclade;genistoidssensulato;coregenistoids;Genisteae;Lupinus;
3880	Plants	Eukaryota;Viridiplantae;Streptophyta;Streptophytina;Embryophyta;Tracheophyta;Euphyllophyta;Spermatophyta;Magnoliopsida;Mesangiospermae;eudicotyledons;Gunneridae;Pentapetalae;rosids;fabids;Fabales;Fabaceae;Papilionoideae;50kbinversionclade;NPAAAclade;Hologalegina;IRLclade;Trifolieae;Medicago;
57577	Plants	Eukaryota;Viridiplantae;Streptophyta;Streptophytina;Embryophyta;Tracheophyta;Euphyllophyta;Spermatophyta;Magnoliopsida;Mesangiospermae;eudicotyledons;Gunneridae;Pentapetalae;rosids;fabids;Fabales;Fabaceae;Papilionoideae;50kbinversionclade;NPAAAclade;Hologalegina;IRLclade;Trifolieae;Trifolium;
3848	Plants	Eukaryota;Viridiplantae;Streptophyta;Streptophytina;Embryophyta;Tracheophyta;Euphyllophyta;Spermatophyta;Magnoliopsida;Mesangiospermae;eudicotyledons;Gunneridae;Pentapetalae;rosids;fabids;Fabales;Fabaceae;Papilionoideae;50kbinversionclade;NPAAAclade;indigoferoid/millettioidclade;Phaseoleae;Glycine;Glycinesubgen.Soja;
3750	Plants	Eukaryota;Viridiplantae;Streptophyta;Streptophytina;Embryophyta;Tracheophyta;Euphyllophyta;Spermatophyta;Magnoliopsida;Mesangiospermae;eudicotyledons;Gunneridae;Pentapetalae;rosids;fabids;Rosales;Rosaceae;Amygdaloideae;Maleae;Malus;
51351	Plants	Eukaryota;Viridiplantae;Streptophyta;Streptophytina;Embryophyta;Tracheophyta;Euphyllophyta;Spermatophyta;Magnoliopsida;Mesangiospermae;eudicotyledons;Gunneridae;Pentapetalae;rosids;malvids;Brassicales;Brassicaceae;Brassiceae;Brassica;Brassicarapa;
106335	Plants	Eukaryota;Viridiplantae;Streptophyta;Streptophytina;Embryophyta;Tracheophyta;Euphyllophyta;Spermatophyta;Magnoliopsida;Mesangiospermae;eudicotyledons;Gunneridae;Pentapetalae;rosids;malvids;Malvales;Malvaceae;Malvoideae;Hibiscus;
22663	Plants	Eukaryota;Viridiplantae;Streptophyta;Streptophytina;Embryophyta;Tracheophyta;Euphyllophyta;Spermatophyta;Magnoliopsida;Mesangiospermae;eudicotyledons;Gunneridae;Pentapetalae;rosids;malvids;Myrtales;Lythraceae;Punica;
178133	Plants	Eukaryota;Viridiplantae;Streptophyta;Streptophytina;Embryophyta;Tracheophyta;Euphyllophyta;Spermatophyta;Magnoliopsida;Mesangiospermae;eudicotyledons;Gunneridae;Pentapetalae;rosids;malvids;Myrtales;Myrtaceae;Myrtoideae;Myrteae;Australasiangroup;Rhodamnia;
112509	Plants	Eukaryota;Viridiplantae;Streptophyta;Streptophytina;Embryophyta;Tracheophyta;Euphyllophyta;Spermatophyta;Magnoliopsida;Mesangiospermae;Liliopsida;Petrosaviidae;commelinids;Poales;Poaceae;BOPclade;Pooideae;Triticodae;Triticeae;Hordeinae;Hordeum;Hordeumvulgare;
200361	Plants	Eukaryota;Viridiplantae;Streptophyta;Streptophytina;Embryophyta;Tracheophyta;Euphyllophyta;Spermatophyta;Magnoliopsida;Mesangiospermae;Liliopsida;Petrosaviidae;commelinids;Poales;Poaceae;BOPclade;Pooideae;Triticodae;Triticeae;Triticinae;Aegilops;Aegilopstauschii;
4540	Plants	Eukaryota;Viridiplantae;Streptophyta;Streptophytina;Embryophyta;Tracheophyta;Euphyllophyta;Spermatophyta;Magnoliopsida;Mesangiospermae;Liliopsida;Petrosaviidae;commelinids;Poales;Poaceae;PACMADclade;Panicoideae;Panicodae;Paniceae;Panicinae;Panicum;
52838	Plants	Eukaryota;Viridiplantae;Streptophyta;Streptophytina;Embryophyta;Tracheophyta;Euphyllophyta;Spermatophyta;Magnoliopsida;Mesangiospermae;Liliopsida;Petrosaviidae;commelinids;Zingiberales;Musaceae;Musa;
5786	Protista	Eukaryota;Amoebozoa;Evosea;Eumycetozoa;Dictyostelia;Dictyosteliales;Dictyosteliaceae;Dictyostelium;
75058	Protista	Eukaryota;Discoba;Euglenozoa;Kinetoplastea;Metakinetoplastina;Eubodonida;Bodonidae;Bodo;
1068625	Protista	Eukaryota;Discoba;Euglenozoa;Kinetoplastea;Metakinetoplastina;Trypanosomatida;Trypanosomatidae;Trypanosoma;Nannomonas;Trypanosomacongolense;
353153	Protista	Eukaryota;Discoba;Euglenozoa;Kinetoplastea;Metakinetoplastina;Trypanosomatida;Trypanosomatidae;Trypanosoma;Schizotrypanum;Trypanosomacruzi;
57267	Protista	Eukaryota;Sar;Alveolata;Apicomplexa;Aconoidasida;Haemosporida;Plasmodiidae;Plasmodium;Plasmodium(Laverania);Plasmodiumfalciparum;
189622	Protista	Eukaryota;Sar;Alveolata;Apicomplexa;Aconoidasida;Piroplasmida;Babesiidae;Babesia;
266149	Protista	Eukaryota;Sar;Alveolata;Ciliophora;Intramacronucleata;Oligohymenophorea;Scuticociliatia;Philasterida;Pseudocohnilembidae;Pseudocohnilembus;
5949	Protista	Eukaryota;Sar;Alveolata;Ciliophora;Intramacronucleata;Spirotrichea;Stichotrichia;Sporadotrichida;Oxytrichidae;Stylonychinae;Stylonychia;
32597	Protista	Eukaryota;Sar;Alveolata;Perkinsozoa;Perkinsea;Perkinsida;Perkinsidae;Perkinsus;
330153	Protista	Eukaryota;Sar;Alveolata;Perkinsozoa;Perkinsea;Perkinsida;Perkinsidae;Perkinsus;
37360	Protista	Eukaryota;Sar;Rhizaria;Endomyxa;Phytomyxea;Plasmodiophorida;Plasmodiophoridae;Plasmodiophora;
4795	Protista	Eukaryota;Sar;Stramenopiles;Oomycota;Peronosporales;Peronosporaceae;Phytophthora;
1317065	Protista	Eukaryota;Sar;Stramenopiles;Oomycota;Peronosporales;Peronosporaceae;Phytophthora;Phytophthoraparasitica;
761204	Protista	Eukaryota;Sar;Stramenopiles;Oomycota;Peronosporales;Peronosporaceae;Phytophthora;Phytophthoraparasitica;
100861	Protista	Eukaryota;Sar;Stramenopiles;Oomycota;Saprolegniales;Saprolegniaceae;Aphanomyces;
120398	Protista	Eukaryota;Sar;Stramenopiles;Oomycota;Saprolegniales;Saprolegniaceae;Aphanomyces;
2656730	Virus	Viruses;Duplodnaviria;Heunggongvirae;Uroviricota;Caudoviricetes;Caudovirales;Myoviridae;unclassifiedMyoviridae;
2745703	Virus	Viruses;Duplodnaviria;Heunggongvirae;Uroviricota;Caudoviricetes;Caudovirales;Podoviridae;unclassifiedPodoviridae;
2704072	Virus	Viruses;Varidnaviria;Bamfordvirae;Nucleocytoviricota;Megaviricetes;Algavirales;Phycodnaviridae;unclassifiedPhycodnaviridae;

### Sheet: Stats
Group	Counts	Percentage
Archaea	1	0.645161
Bacteria	84	54.1935
Fungi	20	12.9032
Plants	31	20
Protista	16	10.3226
Virus	3	1.93548
