## Supplementary material for "The draft genome of the microscopic *Nemertoderma westbladi* sheds light on the evolution of Acoelomorpha genomes": SuppMatTable_S4-SRA_genomes.xlsx

### Sheet: SRA_genomes
Supp. Mat. Table S4 – Accession number and reference of the genomes downloaded from the SRA and used in comparative analyses
Phylum	Major group	Species	GFF available	SRA accesion	Reference
Annelida	Polychaeta	Paraescarpia echinospica	Yes	PRJNA625616	Sun et al. (2021) MBE
Arthropoda	Crustacea	Idotea baltica		PRJNA599581
Arthropoda	Crustacea	Trinorchestia longiramus		PRJNA543945	Patra et al. (2020) Sci. Data
Brachiopoda		Lingula anatina	Yes	PRJNA286275	Luo et al. (2015) Nat. Comm.
Bryozoa		Bugula neritina	Yes	PRJNA498596	Rayko et al. (2020) Sci. Data
Chordata	Cephalochordata	Branchiostoma floridae	Yes	PRJNA412957	Simakov et al. (2020) Nat. Ecol. Evol.
Chordata	Craniata	Felix catus	Yes	PRJNA670214	Bredemeyer et al. (2020) J. Heredity
Chordata	Craniata	Homo sapiens	Yes
Cnidaria	Anthozoa	Scolanthus callimorphus	Yes	PRJNA667495	Zimmermann et al. (2021) bioRxiv
Cnidaria	Hydrozoa	Hydra vulgaris	Yes	PRJNA703404	Simakov et al. (2022) Sci. Adv.
Cnidaria	Scyphozoa	Rhopilema esculentum		PRJNA505074	Nong et al. (2020) Nat. Comm.
Echinodermata	Asteroidea	Plazaster borealis	Yes	PRJNA776097	Lee et al. (2022) GigaScience
Echinodermata	Echinoidea	Lytechinus pictus		PRJNA647794	Warner et al. (2021) GBE
Mollusca	Bivalvia	Pecten maximus	Yes		Zeng et al. (2021) CSBJ
Mollusca	Gastropoda	Lautoconus ventricosus	Yes	PRJNA678883	Pardos-Blas et al. (2021) GigaScience
Platyhelmintes	Rhabditophora	Macrostomum lignano		PRJNA371498	Wudarski et al. (2017) Nat. Comm.
Xenacoelomorpha	Acoela	Praesagittifera naikaiensis	Yes	PRJDB7329	Arimoto et al. (2019) GigaScience
Xenacoelomorpha	Acoela	Symsagittifera roscoffensis	Yes	PRJNA867535	Martínez et al. (2023) G3
